# Small extracellular vesicles but not microvesicles from *Opisthorchis viverrini* promote cell proliferation in human cholangiocytes

**DOI:** 10.1101/2023.05.22.540805

**Authors:** Sujittra Chaiyadet, Javier Sotillo, Michael Smout, Martha Cooper, Denise L. Doolan, Ashley Waardenberg, Ramon M. Eichenberger, Matt Field, Paul J. Brindley, Thewarach Laha, Alex Loukas

## Abstract

Chronic infection with *O. viverrini* has been linked to the development of cholangiocarcinoma (CCA), which is a major public health burden in the Lower Mekong River Basin countries, including Thailand, Lao PDR, Vietnam and Cambodia. Despite its importance, the exact mechanisms by which *O. viverrini* promotes CCA are largely unknown. In this study, we characterized different extracellular vesicle populations released by *O. viverrini* (*Ov*EVs) using proteomic and transcriptomic analyses and investigated their potential role in host-parasite interactions. While 120k *Ov*EVs promoted cell proliferation in H69 cells at different concentrations, 15k *Ov*EVs did not produce any effect compared to controls. The proteomic analysis of both populations showed differences in their composition that could contribute to this differential effect. Furthermore, the miRNAs present in 120k EVs were analysed and their potential interactions with human host genes was explored by computational target prediction. Different pathways involved in inflammation, immune response and apoptosis were identified as potentially targeted by the miRNAs present in this population of EVs. This is the first study showing specific roles for different EV populations in the pathogenesis of a parasitic helminth, and more importantly, an important advance towards deciphering the mechanisms used in establishment of opisthorchiasis and liver fluke infection-associated malignancy.
