## Supplementary_Table_1 for "Small extracellular vesicles but not microvesicles from *Opisthorchis viverrini* promote cell proliferation in human cholangiocytes"

### Sheet: Hoja1
	Density (g/mL)	Concentration of vesicles (particles/ml)	Mean Size		Protein concentration (ug/ml)	Purity
			Mean Size	SD
120 k OvEVs	1.084-1.239	42700000000	135	32.7	23.5	1.81702e+09
120k grape EVs	1,11-1,14	24100000000	143	30.4	410	5.87805e+07
15k OvEVs	-	1060000000	320	138	23	4.6087e+07
